# Investigation of Thyroid Hormone Associated Gene-Regulatory Networks during Hepatogenesis using an Induced Pluripotent Stem Cell based Model

**DOI:** 10.1101/2021.06.09.447730

**Authors:** Audrey Ncube, Nina Graffmann, Jan Greulich, Bo Scherer, Wasco Wruck, James Adjaye

## Abstract

Currently, the only treatment of end-stage liver diseases is liver transplantation. The worldwide shortage of donor organs and the high number of patients suffering from end-stage liver diseases, require alternative treatment approaches. Therefore, the generation of hepatocyte-like cells (HLCs) derived from induced pluripotent stem cells (iPSCs) is a promising treatment option. HLCs are suitable for patient-specific drug screening, disease modeling and regenerative medicine. So far, they are immature and resemble the fetal state. In this study, we employed the combined thyroid hormones triiodo-L-thyronine (T3) and L-thyroxine (T4) to drive HLCs towards maturation. HLCs expressed the maturation markers ALBUMIN (ALB), ALPHA-1 ANTITRYPSIN (A1AT), CYTOCHROME P450 3A4 (CYP3A4) and TRANSTHYRETIN (TTR). Remarkably, stimulation with T3 and T4 slightly reduced the expression of the fetal marker CYTOCHROME P450 3A7 (CYP3A7) and had an even more pronounced effect on ALPHA-FETOPROTEIN (AFP) levels. Comparative transcriptome and associated pathways in unstimulated and T3 and T4 stimulated HLCs revealed regulated expression of numerous genes within for example the peroxisome proliferator-activated receptor (PPAR), transforming growth factor beta (TGF-β), mitogen-activated protein kinase/extracellular-signal-regulated kinase (MAPK/ERK) signaling pathways and thyroid hormone synthesis. We propose the inclusion of combined T3 andT4 in HLC differentiation protocols to enhance maturation and therefore provide additional improvement in their applications in drug screening and disease modeling.
