## Supplementary Table S1 for "Investigation of Thyroid Hormone Associated Gene-Regulatory Networks during Hepatogenesis using an Induced Pluripotent Stem Cell based Model"

### Sheet: H9 KEGG down in T3T4
Over-represented KEGG pathways in down-regulated genes in T3/T4-treated H9-HLCs compared to untreated H9-HLCs.
KEGG_name	p_hyper	q_hyper	genes
Drug metabolism - cytochrome P450	0.0002	0.0031	CYP3A5,GSTA1,GSTA2,GSTA3
Metabolism of xenobiotics by cytochrome P450	0.0003	0.0031	CYP3A5,GSTA1,GSTA2,GSTA3
Chemical carcinogenesis	0.0004	0.0031	CYP3A5,GSTA1,GSTA2,GSTA3
Platinum drug resistance	0.0005	0.0031	ABCC2,GSTA1,GSTA2,GSTA3
Mineral absorption	0.0023	0.0108	SLC26A3,TF,TRPM6
Glutathione metabolism	0.0027	0.0108	GSTA1,GSTA2,GSTA3
Drug metabolism - other enzymes	0.0054	0.0175	GSTA1,GSTA2,GSTA3
PPAR signaling pathway	0.0058	0.0175	ACSL1,APOC3,PCK1
Pyruvate metabolism	0.0173	0.0437	ACSS2,PCK1
Ferroptosis	0.0182	0.0437	ACSL1,TF
Fluid shear stress and atherosclerosis	0.0345	0.0753	GSTA1,GSTA2,GSTA3
Glycolysis / Gluconeogenesis	0.046	0.092	ACSS2,PCK1
Adipocytokine signaling pathway	0.0498	0.092	ACSL1,PCK1

### Sheet: H9 KEGG up in T3T4
Over-represented KEGG pathways in up-regulated genes in T3/T4-treated H9-HLCs compared to untreated H9-HLCs
kegg_name	p_hyper	q_hyper	genes
Salivary secretion	0.0003	0.0037	CST1,CST2,CST4,TRPV6
Protein digestion and absorption	0.0003	0.0037	KCNJ13,PGA3,PGA5,SLC8A1
Cardiac muscle contraction	0.0026	0.0193	ACTC1,MYL4,SLC8A1
Hypertrophic cardiomyopathy (HCM)	0.0034	0.0193	ACTC1,SLC8A1,TGFB2
Dilated cardiomyopathy (DCM)	0.0042	0.0193	ACTC1,SLC8A1,TGFB2
Cytokine-cytokine receptor interaction	0.0141	0.0476	PDGFRA,PF4V1,TGFB2,TNFSF15
Mineral absorption	0.0155	0.0476	SLC8A1,TRPV6
Adrenergic signaling in cardiomyocytes	0.0166	0.0476	ACTC1,MYL4,SLC8A1
Axon guidance	0.0267	0.0664	EPHA4,NTN4,SRGAP1
Arrhythmogenic right ventricular cardiomyopathy (ARVC)	0.0289	0.0664	CDH2,SLC8A1
Thyroid hormone synthesis	0.032	0.0668	DUOX2,DUOXA2
TGF-beta signaling pathway	0.0402	0.077	BMP6,TGFB2

### Sheet: UM51 KEGG down in T3T4
Over-represented KEGG pathways in down-regulated genes in T3/T4-treated UM51-iPSC-HLCs compared to untreated UM51-iPSC-HLCs.
KEGG_name	p_hyper	q_hyper	genes
Cholesterol metabolism	1.4635e-07	4.244e-06	APOA1,APOA4,APOC2,APOC3,APOH,LIPG
Fat digestion and absorption	4.0099e-05	0.00041356	APOA1,APOA4,FABP1,MTTP
Complement and coagulation cascades	4.2782e-05	0.00041356	A2M,PLG,SERPINA1,SERPIND1,VTN
Vitamin digestion and absorption	0.00025413	0.00184247	APOA1,APOA4,CUBN
PPAR signaling pathway	0.00042224	0.002449	APOA1,APOC3,FABP1,MMP1
Base excision repair	0.0126464	0.0611243	APOA1,UNG
Primary immunodeficiency	0.0148717	0.0616114	IL2RG,UNG
Cell adhesion molecules (CAMs)	0.021871	0.0792825	CADM1,CLDN1,CLDN18
Rheumatoid arthritis	0.0486149	0.156648	CTSK,MMP1

### Sheet: UM51 KEGG up in T3T4 
Over-represented KEGG pathways in up-regulated genes in T3/T4-treated UM51-iPSC-HLCs compared to untreated UM51-iPSC-HLCs
kegg_name	p_hyper	q_hyper	genes
Arginine and proline metabolism	0.0141	0.0894	CKMT1A,SAT1
FoxO signaling pathway	0.0155	0.0894	G6PC,SGK1,TNFSF10
Mineral absorption	0.0179	0.0894	SLC26A3,TRPM6

### Sheet: H9 and UM51 GO down in T3T4
Over-represented GOs in down-regulated genes in T3/T4-treated H9-HLCs compared to untreated H9-HLCs
GOID	Pvalue	OddsRatio	ExpCount	Count	Size	Term	GO_type	genes_x000D_
GO:0034329	0.00104135	17.9136	0.205916	3	238	cell junction assembly	GO_BP	EPHA3,LAMA3,TLN2_x000D_
GO:0070507	0.00979311	15.1148	0.151409	2	175	regulation of microtubule cytoskeleton organization	GO_BP	CKAP2,EPHA3_x000D_
GO:0006820	0.0133912	7.00849	0.512194	3	592	anion transport	GO_BP	ABCC2,FABP1,MTTP_x000D_
GO:0010810	0.0137443	12.6087	0.180825	2	209	regulation of cell-substrate adhesion	GO_BP	EGFLAM,EPHA3_x000D_
GO:0048762	0.0138695	12.5474	0.18169	2	210	mesenchymal cell differentiation	GO_BP	EDNRA,EPHA3_x000D_
GO:0051336	0.0212962	4.48969	1.10831	4	1281	regulation of hydrolase activity	GO_BP	EDNRA,EPHA3,FABP1,MYL3_x000D_
GO:0007155	0.0278652	4.11039	1.20262	4	1390	cell adhesion	GO_BP	EGFLAM,EPHA3,LAMA3,TLN2_x000D_
GO:0001666	0.0294788	8.31731	0.27167	2	314	response to hypoxia	GO_BP	EDNRA,FABP1_x000D_
GO:0046942	0.0298263	8.26342	0.273401	2	316	carboxylic acid transport	GO_BP	ABCC2,FABP1_x000D_
GO:0030198	0.0356083	7.48596	0.301087	2	348	extracellular matrix organization	GO_BP	EGFLAM,LAMA3_x000D_
GO:0070482	0.0357956	7.46398	0.301952	2	349	response to oxygen levels	GO_BP	EDNRA,FABP1_x000D_
GO:0006869	0.0376903	7.2509	0.310604	2	359	lipid transport	GO_BP	FABP1,MTTP_x000D_
GO:0050789	0.0402589	3.88254	10.2949	14	11899	regulation of biological process	GO_BP	CKAP2,EDNRA,EGFLAM,EPHA3,FABP1,LAMA3,MTERF2,MTTP,MYL3,PAPPA2,PCBD2,RPAP2,THAP3,ZNF440_x000D_
GO:0005604	0.00249095	31.0365	0.0748766	2	92	basement membrane	GO_CC	EGFLAM,LAMA3_x000D_
GO:0016324	0.0254023	9.02754	0.250674	2	308	apical plasma membrane	GO_CC	ABCC2,PAPPA2_x000D_
GO:0043235	0.0403158	6.97933	0.322295	2	396	receptor complex	GO_CC	EPHA3,MTTP_x000D_
GO:0042578	0.0383188	7.23119	0.313918	2	369	phosphoric ester hydrolase activity	GO_MF	EDNRA,RPAP2_x000D_
GO:0043167	0.0424658	2.7829	5.25664	9	6179	ion binding	GO_MF	ABCC2,EGFLAM,EPHA3,FABP1,MYL3,PAPPA2,RPAP2,THAP3,ZNF440_x000D_

### Sheet: H9 and UM51 GO up in T3T4
Over-represented GOs in up-regulated genes in T3/T4-treated H9-HLCs compared to untreated H9-HLCs
GOID	Pvalue	OddsRatio	ExpCount	Count	Size	Term	GO_type	genes_x000D_
GO:0046649	0.0183606	6.25634	0.578327	3	713	lymphocyte activation	GO_BP	BLNK,NCR1,PDE5A_x000D_
GO:0006066	0.0315428	8.06225	0.282269	2	348	alcohol metabolic process	GO_BP	ALDH1A2,PLCD3_x000D_
GO:0014706	0.0368856	7.38666	0.307414	2	379	striated muscle tissue development	GO_BP	ALDH1A2,GTF3C5_x000D_
GO:0019932	0.0481451	6.35135	0.356081	2	439	second-messenger-mediated signaling	GO_BP	GNAL,PDE5A_x000D_
GO:0031300	0.0125189	13.3379	0.17244	2	226	intrinsic component of organelle membrane	GO_CC	A4GALT,GABRA2_x000D_
GO:0005829	0.0202863	3.31156	3.85167	8	5048	cytosol	GO_CC	ALDH1A2,ARHGEF28,BLNK,CDCA5,MICAL3,PDE5A,PLCD3,RENBP_x000D_
GO:0000790	0.0313987	8.08091	0.28155	2	369	nuclear chromatin	GO_CC	CDCA5,NCR1_x000D_
GO:0019001	0.0435624	6.72511	0.336887	2	396	guanyl nucleotide binding	GO_MF	GNAL,PDE5A_x000D_
GO:0036094	0.0496413	3.03897	2.12171	5	2494	small molecule binding	GO_MF	ALDH1A2,GNAL,MICAL3,PDE5A,RENBP_x000D_

### Sheet: H9 GO Top 40 up in T3T4
Top 40 over-represented GO-BPs in up-regulated genes in T3/T4-treated H9-HLCs
Pvalue	Term	genes
1.05e-05	heart process	ACTC1,APELA,EDN1,MYL4,PDE5A,SLC8A1,TGFB2
1.55e-05	blood circulation	ACTC1,APELA,CEACAM1,DDAH1,EDN1,MYL4,PDE5A,SLC8A1,TGFB2
2.46e-05	response to muscle stretch	ANKRD1,EDN1,SLC8A1
4.22e-05	regulation of signaling receptor activity	APELA,BMP6,EDN1,MRAP2,PF4V1,RELN,TDGF1,TGFB2,TNFSF15
7.5e-05	regulation of cell migration	APELA,CEACAM1,DPYSL3,EDN1,MMP10,PDGFRA,RELN,SLC8A1,SRGAP1,TDGF1,TGFB2
8.09e-05	cellular component morphogenesis	ACTC1,ANKRD1,CDH2,CRMP1,CTNND2,EDN1,EPHA4,NTN4,PDGFRA,RELN,TGFB2
8.47e-05	tissue morphogenesis	ACTC1,ANKRD1,APELA,CEACAM1,EDN1,EPHA4,FAT4,NTN4,TGFB2
0.000136	circulatory system development	ACTC1,ANKRD1,APELA,CDH2,CEACAM1,DDAH1,EDN1,FAT4,PDGFRA,SLC8A1,TDGF1,TGFB2
0.000149	inositol lipid-mediated signaling	CEACAM1,EDN1,PDGFRA,RELN,TGFB2
0.000185	striated muscle cell differentiation	ACTC1,ANKRD1,CDH2,EDN1,PDGFRA,SLC8A1
0.00019	muscle cell development	ACTC1,ANKRD1,EDN1,PDGFRA,SLC8A1
0.000206	positive regulation of heart contraction	APELA,EDN1,TGFB2
0.000241	positive regulation of kinase activity	EDN1,EPHA4,PDE5A,PDGFRA,RELN,TDGF1,TGFB2,TNFSF15
0.000247	regulation of locomotion	APELA,CEACAM1,DPYSL3,EDN1,MMP10,PDGFRA,RELN,SLC8A1,SRGAP1,TDGF1,TGFB2
0.000258	detection of chemical stimulus involved in sensory perception of bitter taste	CST1,CST2,CST4
0.000269	regulation of cellular component movement	APELA,CEACAM1,DPYSL3,EDN1,MMP10,PDGFRA,RELN,SLC8A1,SRGAP1,TDGF1,TGFB2
0.000278	cell-cell adhesion mediated by cadherin	CDH2,CDH6,CDH8
0.000413	glial cell migration	EPHA4,RELN,TGFB2
0.000413	calcium-dependent cell-cell adhesion via plasma membrane cell adhesion molecules	CDH2,CDH6,CDH8
0.000436	response to decreased oxygen levels	ANKRD1,DDAH1,EDN1,MMP10,SLC8A1,TGFB2
0.000473	positive regulation of phosphate metabolic process	APELA,BMP6,CDH2,EDN1,EPHA4,PDE5A,PDGFRA,RELN,TDGF1,TGFB2,TNFSF15
0.000479	signal transduction by protein phosphorylation	APELA,BMP6,CDH2,CEACAM1,EDN1,EPHA4,PDE5A,PDGFRA,TDGF1,TGFB2
0.000518	chemotaxis	CRMP1,EDN1,EPHA4,NTN4,PDGFRA,PF4V1,RELN,TGFB2
0.000523	negative regulation of hemostasis	CEACAM1,EDN1,PDGFRA
0.000524	cell-cell junction assembly	CDH2,CDH6,CDH8,CTNND2
0.000583	negative regulation of vascular permeability	CEACAM1,DDAH1
0.000651	negative regulation of coagulation	CEACAM1,EDN1,PDGFRA
0.000743	muscle structure development	ACTC1,ANKRD1,CDH2,EDN1,PDGFRA,SLC8A1,TAGLN,TGFB2
0.000936	positive regulation of protein modification process	APELA,BMP6,CDH2,EDN1,EPHA4,PDE5A,PDGFRA,RELN,TDGF1,TGFB2,TNFSF15
0.000981	epithelium development	APELA,BMP6,CDH2,CEACAM1,EDN1,EPHA4,FAT4,NTN4,SPRR1A,TAGLN,TGFB2
0.001052	relaxation of cardiac muscle	PDE5A,SLC8A1
0.001098	sensory perception of taste	CST1,CST2,CST4
0.001157	positive regulation of cell motility	APELA,EDN1,PDGFRA,RELN,SLC8A1,TDGF1,TGFB2
0.001196	cardiac muscle tissue morphogenesis	ACTC1,ANKRD1,TGFB2
0.001205	muscle tissue development	ACTC1,ANKRD1,EDN1,PDGFRA,SLC8A1,TGFB2
0.001247	positive regulation of phosphatidylinositol 3-kinase signaling	PDGFRA,RELN,TGFB2
0.001353	negative regulation of wound healing	CEACAM1,EDN1,PDGFRA
0.001397	regulation of response to wounding	CEACAM1,EDN1,EPHA4,PDGFRA
0.001421	import into cell	APELA,CEACAM1,KCNJ13,LDLRAD3,LRP1B,MYO6,RAB3B,SLC8A1,TRPV6
0.001429	vascular process in circulatory system	CEACAM1,DDAH1,EDN1,SLC8A1

### Sheet: UM51 GO Top 40 up in T3T4
Top 40 over-represented GO-BPs in upregulated genes in T3/T4-treated iPSC-HLCs.
Pvalue	Term	genes
3.04e-05	anion transport	ABCB4,ANO1,G6PC,KCNN4,SLC13A2,SLC16A6,SLC26A3,SLC51B,SLC5A5
7.42e-05	iodide transport	ANO1,SLC5A5
8.97e-05	response to BMP	ENG,GDF15,LRP4,MYH6,WNT5A
0.000111	atrial cardiac muscle tissue morphogenesis	ENG,MYH6
0.000111	cardiac atrium development	ENG,MYH6,WNT5A
0.000155	bile acid secretion	ABCB4,SLC51B
0.000175	transmembrane transport	ABCB4,ANO1,CORO1A,KCNN4,SGK1,SLC13A2,SLC16A6,SLC26A3,SLC30A10,SLC51B,SLC5A5,THY1,TRPM6
0.000331	retinal cone cell development	DIO3,THY1
0.000404	creatine metabolic process	CKMT1A,CKMT1B
0.00052	male gonad development	AKR1C3,NUPR1,TNFSF10,WNT5A
0.000659	BMP signaling pathway	ENG,GDF15,LRP4,MYH6,WNT5A
0.000765	positive regulation of interleukin-8 secretion	CD244,WNT5A
0.000873	thyroid hormone generation	DIO3,SLC5A5
0.000911	negative regulation of axonogenesis	LRP4,THY1,WNT5A
0.000916	male sex differentiation	AKR1C3,NUPR1,TNFSF10,WNT5A
0.001109	camera-type eye photoreceptor cell differentiation	DIO3,THY1
0.001152	establishment of localization	ABCB4,AKR1C3,AMBP,ANO1,CD244,CORO1A,ENG,G6PC,IRF8,KCNN4,KNG1,LRP4,LRP8,MPV17L,SGK1,SLC13A2,SLC16A6,SLC26A3,SLC30A10,SLC51B,SLC5A5,THY1,TMPRSS2,TRPM6,WNT5A
0.001249	regulation of cell morphogenesis involved in differentiation	LRP4,LRP8,NRCAM,THY1,WNT5A
0.001471	regulation of postsynapse organization	LRP4,LRP8,NRCAM,WNT5A
0.001475	response to chemical	ABCB4,AKR1C3,ANO1,CORO1A,ENG,G6PC,GDF15,IRF8,KLF9,LRP4,LRP8,MYH6,NRCAM,NUPR1,PTGR1,SLC26A3,SLC30A10,SLC5A5,TNFSF10,TRPM6,UGT3A2,VCAM1,WNT5A
0.001478	cellular modified amino acid metabolic process	BHMT,CKMT1A,CKMT1B,DIO3,PLA1A,SLC5A5
0.001493	neuron projection morphogenesis	LRP4,LRP8,NRCAM,SGK1,THY1,TSKU,WNT5A
0.001501	muscle tissue morphogenesis	ENG,MYH6,WNT5A
0.001711	cell projection morphogenesis	LRP4,LRP8,NRCAM,SGK1,THY1,TSKU,WNT5A
0.001742	carboxylic acid transport	ABCB4,SLC13A2,SLC16A6,SLC26A3,SLC51B
0.002444	cellular response to endogenous stimulus	AKR1C3,CORO1A,ENG,GDF15,KLF9,LRP4,MYH6,SLC26A3,SLC30A10,SLC5A5,UGT3A2,WNT5A
0.002504	lipid translocation	ABCB4,KCNN4
0.002509	cellular component morphogenesis	CORO1A,LRP4,LRP8,MYH6,NRCAM,SGK1,THY1,TSKU,WNT5A
0.002573	phenol-containing compound metabolic process	DIO3,SLC5A5,WNT5A
0.002823	regulation of anatomical structure morphogenesis	CORO1A,DIO3,ENG,GDF15,LRP4,LRP8,NRCAM,THY1,WNT5A
0.002873	camera-type eye morphogenesis	DIO3,THY1,TSKU,WNT5A
0.002878	organophosphate ester transport	ABCB4,G6PC,KCNN4
0.002994	negative regulation of neuron differentiation	DIO3,LRP4,THY1,WNT5A
0.003145	regulation of synapse structure or activity	LRP4,LRP8,NRCAM,WNT5A
0.003248	development of primary sexual characteristics	AKR1C3,NUPR1,TNFSF10,WNT5A
0.003433	regulation of programmed cell death	AKR1C3,CORO1A,GDF15,KNG1,MPV17L,NUPR1,OSGIN1,SGK1,SLC30A10,TNFSF10,WNT5A
0.003744	response to alcohol	AKR1C3,KLF9,LRP8,VCAM1
0.004216	regulation of cell-cell adhesion	B4GALNT2,CORO1A,THY1,VCAM1,WNT5A
0.004218	cell morphogenesis involved in neuron differentiation	LRP4,LRP8,NRCAM,THY1,TSKU,WNT5A
0.004233	cellular response to oxygen-containing compound	ABCB4,AKR1C3,ANO1,GDF15,IRF8,KLF9,LRP8,SLC26A3,SLC30A10,SLC5A5,UGT3A2,WNT5A
